# A ubiquitous GC content signature underlies multimodal mRNA regulation by DDX3X

**DOI:** 10.1101/2023.05.11.540322

**Authors:** Ziad Jowhar, Albert Xu, Srivats Venkataramanan, Francesco Dossena, Mariah L Hoye, Debra L Silver, Stephen N Floor, Lorenzo Calviello

**Affiliations:** Department of Cell and Tissue Biology, UCSF, San Francisco, United States; Department of Molecular Genetics and Microbiology, Duke University Medical Center, Durham, United States; Department of Cell Biology, Duke University Medical Center, Durham, United States; Duke Regeneration Center, Duke University Medical Center, Durham, United States; Department of Neurobiology, Duke University Medical Center, Durham, United States; Duke Institute for Brain Sciences, Duke University Medical Center, Durham, United States; Helen Diller Family Comprehensive Cancer Center, San Francisco, United States; Human Technopole, Milan, Italy; Medical Scientist Training Program, University of California, San Francisco, San Francisco, CA 94158, USA; Biomedical Sciences Graduate Program, University of California, San Francisco, San Francisco, CA 94158, USA

## Abstract

The road from transcription to protein synthesis is paved with many obstacles, allowing for several modes of post-transcriptional regulation of gene expression. A fundamental player in mRNA biology is DDX3X, an RNA binding protein that canonically regulates mRNA translation. By monitoring dynamics of mRNA abundance and translation following DDX3X depletion, we observe stabilization of translationally suppressed mRNAs. We use interpretable statistical learning models to uncover GC content in the coding sequence as the major feature underlying RNA stabilization. This result corroborates GC content-related mRNA regulation detectable in other studies, including hundreds of ENCODE datasets and recent work focusing on mRNA dynamics in the cell cycle. We provide further evidence for mRNA stabilization by detailed analysis of RNA-seq profiles in hundreds of samples, including a *Ddx3x* conditional knockout mouse model exhibiting cell cycle and neurogenesis defects. Our study identifies a ubiquitous feature underlying mRNA regulation and highlights the importance of quantifying multiple steps of the gene expression cascade, where RNA abundance and protein production are often uncoupled.
