## Supplementary Table 1 for "A ubiquitous GC content signature underlies multimodal mRNA regulation by DDX3X"

dataset	total_reads	clean_reads	mapped_reads	unq_mapping_reads
Ribo_04h_rep1	10655141	4665431	4441819	2307930
Ribo_04h_rep2	10247253	4588724	4348254	2159983
Ribo_08h_rep1	12297638	5593107	5355074	2851328
Ribo_08h_rep2	11752754	5222312	4942382	2466369
Ribo_16h_rep1	9057524	3636951	3471776	1650065
Ribo_16h_rep2	9830466	3630795	3446735	1598399
Ribo_24h_rep1	5184826	2399425	2141182	689662
Ribo_24h_rep2	6313788	3164638	2774950	765337
Ribo_48h_rep1	13532132	5169773	4909653	2116900
Ribo_48h_rep2	11220136	4200653	3991891	1588211
Ribo_DMSO_rep1	7766903	3696158	3272945	1379069
Ribo_DMSO_rep2	7443328	2699121	2385696	1048391
RNA_04h_rep1	10866243	10685062	10415938	8845500
RNA_04h_rep2	13433217	13238485	12968820	10898980
RNA_08h_rep1	11016806	10823951	10623083	9091257
RNA_08h_rep2	14590240	14412411	14166210	12172239
RNA_16h_rep1	11320974	11180183	10795246	9359751
RNA_16h_rep2	11184620	11061530	10688412	9204076
RNA_24h_rep1	12251536	12127901	11849975	9911934
RNA_24h_rep2	13780681	13600543	13434733	11318481
RNA_48h_rep1	11724669	11140330	10985698	9026574
RNA_48h_rep2	10966544	10819673	10412233	8655942
RNA_DMSO_rep1	14673939	14484063	14233622	11889196
RNA_DMSO_rep2	16956673	16729001	16436720	13715774
